# Physiological and genomic analysis of “*Candidatus* Nitrosocosmicus agrestis”, an ammonia tolerant ammonia-oxidizing archaeon from vegetable soil

**DOI:** 10.1101/2019.12.11.872556

**Authors:** Liangting Liu, Mengfan Liu, Yiming Jiang, Weitie Lin, Jianfei Luo

## Abstract

The presences of ammonia tolerant ammonia-oxidizing archaea (AOA) in environments are always underestimated and their adaption to complex habitats has also rarely been reported. Here we present the physiological and genomic characteristics of an ammonia tolerant soil AOA strain *Candidatus* Nitrosocosmicus agrestis. This strain was able to form aggregates and adhere on the surface of hydrophobic matrix. Ammonia-oxidizing activities were still observed at 200 mM NH_4_^+^ (> 1500 μM of free ammonia) and 50 mM NO_2_^-^. Urea could be used as sole energy source but exogenous organics had no significant effect on the ammonia oxidation. Besides the genes involving in ammonia oxidation, carbon fixation and urea hydrolysis, the genome also encodes a full set of genes (GTs, GHs, CEs, MOP, LPSE, etc) that responsible for polysaccharide metabolism and secretion, suggesting the potential production of extracellular polymeric substances (EPS). Moreover, a pathway connecting urea cycle, polyamines synthesis and excretion was identified in the genome, which indicates the NH_4_^+^ in cytoplasm could potentially be converted into polyamines and excreted out of cell, and then contributes to the high ammonia tolerance. Genes encoding the cytoplasmic carbonic anhydrase and putative polyamine exporter are unique in *Ca*. Nitrosocosmicus agrestis or the genus *Ca*. Nitrosocosmicus, suggesting the prevalence of ammonia tolerance in this clade. The proposed mechanism of ammonia tolerance via polyamines synthesis and export was verified by using transcriptional gene regulation and polyamines determination.

**IMPORTANCE:** AOA are ubiquitous in different environments and play a major role in nitrification. Though AOA have higher affinities for ammonia, their maximum specific cell activity and ammonia tolerance are usually much lower than AOB, resulting in low contribution to the global ammonia oxidation and N_2_O production. However, in some agricultural soils, the AOA activity would not be suppressed by the fertilization with high concentration of ammonium nitrogen, suggesting the presence of some ammonia tolerant species. This study provides some physiological and genomic characteristics for an ammonia tolerant soil AOA strain *Ca*. Nitrosocosmicus agrestis and proposes some mechanisms of this AOA adapting to a variety of environments and tolerating to high ammonia. Ammonia tolerance of AOA was always underestimated in many previous studies, physiological and genomic analyses of this AOA clade are benefit to uncover the role of AOA playing in global environmental patterns.
