## Supplementary material for "Physiological and genomic analysis of “*Candidatus* Nitrosocosmicus agrestis”, an ammonia tolerant ammonia-oxidizing archaeon from vegetable soil": Table S1-S10

### Sheet: Table S1 CheckM
AOA strain	Completeness	Contamination	Strain heterogeneity
Nitrososphaera_viennensis_EN76	100	0.97	0
Nitrosopumilus_maritimus_SCM1	100	0.97	0
Ca_Nitrosotenuis_cloacae_SAT1	100	1.94	0
Ca_Nitrososphaera_gargensis_ga92	100	2.91	0
Ca_Nitrososphaera_evergladensis_SR1	100	2.91	0
Ca_Nitrosopumilus_piranensis_D3C	100	0.97	0
Ca_Nitrosopumilus_adriaticus_NF5	100	0	0
Ca_Nitrosomarinus_catalina_SPOT01	100	0	0
Ca_Nitrosoarchaeum_koreensis_MY1	100	0	0
Ca_Nitrosotenuis_aquariensis_AQ6F	99.68	1.94	0
Ca_Nitrosotalea_sinensis_Nd2	99.51	0.97	0
Ca_Nitrosotalea_okcheonensis_CS	99.51	0	0
Ca_Nitrosopelagicus_brevis_CN25	99.51	0	0
Ca_Nitrosoarchaeum_limnia_SFB1	99.51	0	0
Ca_Nitrosotenuis_chungbukensis_MY2	99.03	0.97	0
Ca_Nitrosocosmicus_exaquare_G61	99.03	2.91	0
Ca_Nitrosocaldus_islandicus_3F	99.03	0	0
Ca_Nitrosocaldus_cavascurensis	99.03	0	0
Ca_Cenarchaeum_symbiosum_A	99.03	0	0
Ca_Nitrosotalea_devanaterra_Nd1	98.54	0	0
Ca_Nitrosocosmicus_oleophilus_MY3	98.06	0.97	0
Ca_Nitrosocosmicus_arcticus_Kfb	98.06	1.94	0
Ca_Nitrosocosmicus_franklandus_C13	98.06	1.94	0
Ca_Nitrosotalea_bavarica_SBT1	97.57	1.94	50
Ca_Nitrosopumilus_sediminis_AR2	97.09	0	0
Ca_Nitrosocosmicus_agrestis_SS	96.12	2.91	0
Ca_Nitrosopumilus_koreensis_AR1	94.66	0	0

### Sheet: Table S2 Marker proteins
NCBI accession number	Family	Gene
KAA2281966.1	pfam00164	Ribosom_S12_S23
KAA2281967.1	pfam00177	Ribosomal_S7
KAA2282438.1	pfam00181	Ribosomal_L2
KAA2282690.1	pfam00189	Ribosomal_S3_C
KAA2282692.1	pfam00203	Ribosomal_S19
KAA2282691.1	pfam00237	Ribosomal_L22
KAA2282686.1	pfam00238	Ribosomal_L14
KAA2280082.1	pfam00252	Ribosomal_L16
KAA2282693.1	pfam00276	Ribosomal_L23
KAA2282683.1	pfam00281	Ribosomal_L5
KAA2282695.1	pfam00297	Ribosomal_L3
KAA2280778.1	pfam00298	Ribosomal_L11
KAA2283315.1	pfam00312	Ribosomal_S15
KAA2279759.1	pfam00318	Ribosomal_S2
KAA2282046.1	pfam00333	Ribosomal_S5
KAA2282687.1	pfam00366	Ribosomal_S17
KAA2282467.1	pfam00380	Ribosomal_S9
KAA2282682.1	pfam00410	Ribosomal_S8
KAA2283887.1	pfam00411	Ribosomal_S11
KAA2279848.1	pfam00466	Ribosomal_L10
KAA2281962.1	pfam00562	RNA_pol_Rpb2_6
KAA2282466.1	pfam00572	Ribosomal_L13
KAA2282694.1	pfam00573	Ribosomal_L4
KAA2281963.1	pfam00623	RNA_pol_Rpb1_2
KAA2282683.1	pfam00673	Ribosomal_L5_C
KAA2279847.1	pfam00687	Ribosomal_L1
KAA2282689.1	pfam00831	Ribosomal_L29
KAA2281981.1	pfam14204	Ribosomal_L18_c
KAA2282803.1	pfam01192	RNA_pol_Rpb6
KAA2281987.1	pfam01509	TruB_N
KAA2282648.1	pfam02978	SRP_SPB
KAA2282046.1	pfam03719	Ribosomal_S5_C
KAA2280778.1	pfam03946	Ribosomal_L11_N
KAA2282438.1	pfam03947	Ribosomal_L2_C
KAA2281962.1	pfam04560	RNA_pol_Rpb2_7
KAA2281962.1	pfam04561	RNA_pol_Rpb2_2
KAA2281962.1	pfam04563	RNA_pol_Rpb2_1
KAA2281962.1	pfam04565	RNA_pol_Rpb2_3
KAA2281963.1	pfam04997	RNA_pol_Rpb1_1
KAA2281963.1	pfam05000	RNA_pol_Rpb1_4
KAA2279112.1	pfam11987	IF-2
KAA2280264.1	TIGR03683	alanyl-tRNA synthetase
KAA2283799.1	TIGR00422	valyl-tRNA synthetase

### Sheet: Table S3 Energy metabolisms
NCBI Accession number	Gene	EC number	Length (aa)	Product
ammonia oxidation
KAA2280761.1	amoX		112	hypothetical protein
KAA2280760.1	amoA	1.14.99.39	216	methane/ammonia monooxygenase subunit A
KAA2280833.1	amoB	1.14.99.39	182	methane/ammonia monooxygenase subunit B
KAA2282938.1	amoC		187	methane/ammonia monooxygenase subunit C
KAA2282414.1	amoC		187	methane/ammonia monooxygenase subunit C
KAA2282423.1	amoC		187	methane/ammonia monooxygenase subunit C
Urease
KAA2283847.1	UreH		309	urease accessory protein
KAA2283848.1	UreG		218	urease accessory protein
KAA2283849.1	UreF		244	urease accessory protein
KAA2283850.1	UreE		195	urease accessory protein
KAA2283853.1	UreC	3.5.1.5	575	urease subunit alpha
KAA2283854.1	UreB	3.5.1.5	125	urease subunit beta
KAA2283855.1	UreA	3.5.1.5	100	urease subunit gamma
Complex I
KAA2279738.1	nuoA	1.6.5.3	402	NADH-quinone oxidoreductase subunit A
KAA2279739.1	nuoB	1.6.5.3	171	NADH-quinone oxidoreductase subunit B
KAA2279740.1	nuoC	1.6.5.3	190	NADH-quinone oxidoreductase subunit C
KAA2279741.1	nuoD	1.6.5.3	386	NADH-quinone oxidoreductase subunit D
KAA2279742.1	nuoH	1.6.5.3	433	NADH-quinone oxidoreductase subunit H
KAA2279743.1	nuoI	1.6.5.3	166	NADH-quinone oxidoreductase subunit I
KAA2279744.1	nuoJ	1.6.5.3	173	NADH-quinone oxidoreductase subunit J
KAA2279745.1	nuoK	1.6.5.3	100	NADH-quinone oxidoreductase subunit K
KAA2279746.1	nuoM	1.6.5.3	604	NADH-quinone oxidoreductase subunit M
KAA2279747.1	nuoL	1.6.5.3	699	NADH-quinone oxidoreductase subunit L
KAA2279748.1	nuoN	1.6.5.3	499	NADH-quinone oxidoreductase subunit N
Complex II
KAA2279098.1	sdhA	1.3.5.1	572	succinate dehydrogenase / fumarate reductase flavoprotein subunit
KAA2279099.1	sdhB	1.3.5.1	258	succinate dehydrogenase / fumarate reductase iron-sulfur subunit
KAA2279113.1	sdhC	1.3.5.1	143	succinate dehydrogenase / fumarate reductase cytochrome b subunit
KAA2279114.1	sdhD	1.3.5.1	106	succinate dehydrogenase / fumarate reductase membrane anchor subunit
Complex III
KAA2283309.1	petC	1.10.2.2	204	ubiquinol-cytochrome c reductase iron-sulfur subunit
Complex IV
KAA2283070.1			91	heme/copper-type cytochrome/quinol oxidase subunit 2
KAA2283069.1	coxB		319	heme/copper-type cytochrome/quinol oxidase subunit 2/plastocyanin
KAA2283068.1	coxA	1.9.3.1	510	cytochrome c oxidase subunit 1
KAA2283067.1			175	plastocyanin
KAA2280345.1	ctaA		159	cytochrome c oxidase assembly protein subunit 15
KAA2283066.1	ctaA		144	cytochrome c oxidase assembly protein subunit 15
Complex V
KAA2280269.1		3.6.3.14	672	V/A-type H+-transporting ATPase subunit I
KAA2280226.1		3.6.3.14	111	vacuolar-type H+-ATPase subunit H
KAA2280225.1		3.6.3.14	221	V/A-type H+-transporting ATPase subunit D
KAA2280224.1		3.6.3.14	467	V/A-type H+-transporting ATPase subunit B
KAA2280223.1		3.6.3.14	588	V/A-type H+-transporting ATPase subunit A
KAA2280222.1		3.6.3.14	111	V/A-type H+-transporting ATPase subunit F
KAA2280221.1		3.6.3.14	357	V/A-type H+-transporting ATPase subunit C
KAA2280220.1		3.6.3.14	186	vacuolar-type H+-ATPase subunit E/Vma4
KAA2280268.1		3.6.3.14	89	V/A-type H+-transporting ATPase subunit K

### Sheet: Table S4 Carbon metabolisms
NCBI Accession number	Gene	EC number	Length (aa)	Product
3-hydroxypropionate-4-hydroxybutyrate pathway
KAA2281972.1	accB/pccB	6.2.1.2/3	514	acetyl-CoA/propionyl-CoA carboxylase
KAA2281973.1	accC/pccC	6.2.1.2/3	503	acetyl-CoA/propionyl-CoA carboxylase
KAA2281974.1	accA/pccA	6.2.1.2/3	170	biotin carboxyl carrier protein
KAA2283664.1		1.1.1.-	316	succinate semialdehyde reductase
KAA2282147.1	hpcs	6.2.1.-	704	3-hydroxypropionyl-CoA synthetase (ADP-forming)
KAA2283044.1		4.2.1.116	266	3-hydroxypropionyl-coenzyme A dehydratase
KAA2280229.1	mce	5.1.99.1	133	methylmalonyl-CoA/ethylmalonyl-CoA epimerase
KAA2279867.1	mcm	5.4.99.2	563	methylmalonyl-CoA mutase
KAA2279868.1	mcm	5.4.99.2	714	methylmalonyl-CoA mutase
KAA2282447.1	hbcs	6.2.1.-	705	4-hydroxybutyryl-CoA synthetase (ADP-forming)
KAA2280792.1	hbcd	4.2.1.120	510	4-hydroxybutyryl-CoA dehydratase/vinylacetyl-CoA-Delta-isomerase
KAA2283044.1	cch	4.2.1.116	266	3-hydroxypropionyl-coenzyme A dehydratase
KAA2282737.1		1.1.1.35	379	enoyl-CoA hydratase/3-hydroxyacyl-CoA dehydrogenase
KAA2279655.1	phaAa	2.3.1.9	388	acetyl-CoA C-acetyltransferase
KAA2279654.1	(phaAb)		122	hypothetical protein
Tricarboxylic acid cycle (oxidative)
KAA2279287.1	gltA	2.3.3.1	392	citrate synthase
KAA2282083.1	aco	4.2.1.3	774	aconitate hydratase
KAA2283667.1	icd	1.1.1.42	320	isocitrate dehydrogenase
KAA2280758.1	(o)orA	1.2.7.11	675	2-oxoglutarate ferredoxin oxidoreductase subunit alpha
KAA2280759.1	(o)orB	1.2.7.11	321	2-oxoglutarate ferredoxin oxidoreductase subunit beta
KAA2280843.1	sucD	6.2.1.5	302	succinyl-CoA synthetase alpha subunit
KAA2280804.1	sucC	6.2.1.5	370	succinyl-CoA synthetase beta subunit
KAA2279098.1	sdhA	1.3.5.1	572	succinate dehydrogenase / fumarate reductase flavoprotein subunit
KAA2279099.1	sdhB	1.3.5.1	258	succinate dehydrogenase / fumarate reductase iron-sulfur subunit
KAA2279113.1	sdhC	1.3.5.1	143	succinate dehydrogenase / fumarate reductase cytochrome b subunit
KAA2279114.1	sdhD	1.3.5.1	106	succinate dehydrogenase / fumarate reductase membrane anchor subunit
KAA2282722.1	(fumC)	4.3.1.1	461	aspartate ammonia-lyase
KAA2281979.1	mdh	1.1.1.37	305	malate dehydrogenase
Other genes putatively involved in pyruvate and glyoxylate metabolism
KAA2283442.1	ytsJ	1.1.1.38	407	malate dehydrogenase (oxaloacetate-decarboxylating)
KAA2282772.1		(1.1.1.95)	344	lactate dehydrogenase-like 2-hydroxyacid dehydrogenase
KAA2281137.1	citE	4.1.3.34	293	citrate lyase subunit beta/citryl-CoA lyase
KAA2278748.1	pox	1.2.5.1/1.2.3.3	612	pyruvate dehydrogenase (quinone)/pyruvate oxidase
KAA2282435.1	acyP	3.6.1.7	95	acylphosphatase
KAA2278947.1		4.1.3.30	279	methylisocitrate lyase
KAA2282431.1			377	phosphoglycolate phosphatase-like HAD superfamily hydrolase
KAA2281129.1		1.1.1.31	302	3-hydroxyisobutyrate dehydrogenase
Carbon fixation
KAA2279836.1	β-CA	4.2.1.1	164	carbonic anhydrase
KAA2281433.1	γ-CA	4.2.1.1	294	carbon dioxide concentrating mechanism protein CcmM
KAA2283646.1	γ-CA	4.2.1.1	170	carbonic anhydrase/acetyltransferase-like protein (isoleucine patch superfamily)
Gluconeogenesis
KAA2280786.1	pckA	4.1.1.49	520	phosphoenolpyruvate carboxykinase (ATP)
KAA2279729.1	eno	4.2.1.11	416	enolase
KAA2282797.1	apgM	5.4.2.12	422	2,3-bisphosphoglycerate-independent phosphoglycerate mutase
KAA2283071.1	(gpmB)	5.4.2.12	210	probable phosphoglycerate mutase
KAA2280081.1	pgk	2.7.2.3	401	phosphoglycerate kinase
KAA2280837.1	gap	1.2.1.59	349	glyceraldehyde-3-phosphate dehydrogenase (NAD(P))
KAA2282759.1	tpiA	5.3.1.1	224	triosephosphate isomerase
KAA2282758.1	fbp	3.1.3.11	361	fructose 1,6-bisphosphate aldolase/phosphatase
KAA2280677.1	pgi	(5.3.1.9)	350	Oxalate decarboxylase/archaeal phosphoglucose isomerase, cupin superfamily
Nonoxidative pentose-phosphate pathway
KAA2283608.1	rpiA	5.3.1.6	240	ribose 5-phosphate isomerase A
KAA2282139.1	tktC	2.2.1.1	314	transketolase
KAA2282140.1	tal	2.2.1.2	221	transaldolase
KAA2283781.1	prs	2.7.6.1	299	ribose-phosphate pyrophosphokinase
Mevalonate pathway
KAA2280333.1	hcs	2.3.3.10	465	hydroxymethylglutaryl-CoA synthase
KAA2282453.1	mvaA	1.1.1.88	428	hydroxymethylglutaryl-CoA reductase
KAA2279731.1	mvk	2.7.1.36	342	mevalonate kinase
KAA2279732.1		2.7.4.26	274	isopentenyl phosphate kinase

### Sheet: Table S5 Nitrogen metabolism
NCBI Accession number	Gene	EC number	Length (aa)	Product
Glutamate and glutamine synthesis
KAA2282955.1	GS	6.3.1.2	488	glutamine synthetase
KAA2283030.1	GS	6.3.1.2	492	glutamine synthetase
KAA2282149.1	GDH	1.4.1.3	419	glutamate dehydrogenase/leucine dehydrogenase
KAA2283144.1	GDH	1.4.1.3	450	glutamate dehydrogenase (NAD(P)+)
Arginine synthesis
KAA2280048.1	CPS	6.3.5.5	366	carbamoyl-phosphate synthase small subunit
KAA2280047.1	CPS	6.3.5.5	1078	carbamoyl-phosphate synthase large subunit
KAA2280789.1	OTC	2.1.3.3	320	ornithine carbamoyltransferase
KAA2282756.1	ASS	6.3.4.5	395	argininosuccinate synthase
KAA2279101.1	ASL	4.3.2.1	504	argininosuccinate lyase
Polyamine metabolism
KAA2281241.1	ADC	4.1.1.19	198	arginine decarboxylase
KAA2282825.1	AUH	3.5.3.11	285	agmatinase
KAA2279135.1	AUH	3.5.3.11	328	agmatinase
KAA2283768.1	DHS	2.5.1.46	328	deoxyhypusine synthase
KAA2283769.1	DHS	2.5.1.46	370	deoxyhypusine synthase
KAA2282811.1	PA	2.6.1.-	398	Acetylornithine/succinyldiaminopimelate/putrescine aminotransferase

### Sheet: Table S6 Transporters
NCBI Accession number	Family	TCID	Length (aa)	Annotation	Explanation
Channels
1.A.1 The Voltage-gated Ion Channel (VIC) Superfamily
KAA2282124.1	pfam07885	1.A.1.17.1	304	voltage-gated potassium channel	The archaeal voltage-regulated K channel, KvAP
KAA2281116.1	pfam00520	1.A.1.14.2	263	voltage-gated sodium channel	Voltage-gated Na+ channel, NavPZ
1.A.8 The Major Intrinsic Protein (MIP) Family
KAA2280488.1	pfam00230	1.A.8.8.10	56	glycerol uptake facilitator-like aquaporin	Water and urea transporting aquaporin
	pfam00230	1.A.8.10.2	119	glycerol uptake facilitator-like aquaporin	Tonoplast intrinsic protein-a (transports water, urea, glycerol and gases (CO2 and NH3)
KAA2280487.1	pfam00230	1.A.8.10.3	86	glycerol uptake facilitator-like aquaporin	Tonoplast intrinsic protein 1.1 (permeable to water and H2O2)
KAA2283137.1	pfam00230	1.A.8.10.9	238	aquaporin Z	Aquaporin TIP1-2
KAA2283538.1	pfam00230	1.A.8.12.1	230	aquaporin Z	Nodulin-26 aquaporin and glycerol facilitator, NIP. Transports NH3 5-fold better than water in Hg2+-sensitive fashion.
KAA2282950.1	pfam00230	1.A.8.12.1	229	aquaporin Z
1.A.11 The Ammonia Channel Transporter (Amt) Family
KAA2283789.1	pfam00909	1.A.11.1.7	409	Amt family ammonium transporter	The ammonium transporter channel, AmtA
1.A.28 The Urea Transporter (UT) family
KAA2283857.1	pfam03253	1.A.28.1.4	378	urea transporter	The Urea transporter channel protein
1.A.35 The CorA Metal Ion Transporter (MIT) family
KAA2282793.1	pfam01544	1.A.35.3.2	341	magnesium transporter	Magnesium transport protein, CorA
KAA2281412.1	pfam01544	1.A.35.3.2	329	magnesium transporter
KAA2280435.1	pfam01544	1.A.35.3.2	335	magnesium transporter
KAA2279245.1	pfam01544	1.A.35.3.3	328	magnesium transporter	Putative metal ion transporter YfjQ
1.A.43 The Camphor Resistance or Fluoride Channel (Fluc) Family
KAA2280447.1	pfam02537	1.A.43.1.4	125	CrcB protein	These proteins mediate fluoride resistance
1.E.43 The Putative 3-4 TMS Transglycosylase-associated Holin (T-A Hol) Family
KAA2283416.1	pfam06271	1.E.43.3.1	181	uncharacterized RDD family membrane protein YckC	RDD family protein
Electrochemical potential-driven transporters
2.A.1.2 The Drug:H+ Antiporter-1 (12 Spanner) (DHA1) Family
KAA2283000.1	pfam07690	2.A.1.2.109	414	MFS family permease	It has been suggested that it could be a citrate efflux porter
2.A.1.3 The Drug:H+ Antiporter-2 (14 Spanner) (DHA2) Family
KAA2283126.1	pfam07690	2.A.1.3.15	80	MFS family permease	Rifamycin:H+ antiporter
KAA2283125.1	pfam07690	2.A.1.3.16	332	MFS family permease	The Me2+·tetracycline:2H+ antiporter (Me2+ = Co2+, Mg2+, Mn2+) (also probably a Na+ or K+:2H+ antiporter)
KAA2283231.1	pfam07690	2.A.1.3.50	482	MFS family permease	Multidrug resistance protein 3 (Multidrug-efflux transporter 3)
KAA2283577.1	pfam07690	2.A.1.3.64	545	MFS family permease	Uptake permease for cholate (steroid) metabolites
KAA2281604.1	pfam07690	2.A.1.3.64	548	MFS family permease
KAA2278867.1	pfam07690	2.A.1.3.64	540	MFS family permease
KAA2283192.1	pfam07690	2.A.1.3.64	504	MFS family permease
KAA2281097.1	pfam07690	2.A.1.3.64	533	MFS family permease
KAA2279714.1	pfam07690	2.A.1.3.70	477	EmrB/QacA subfamily drug resistance transporter	May function in aromatic compound detoxification.
2.A.1.46 Uncharacterized Major Facilitator-5 (UMF5) Family
KAA2283662.1	pfam07690	2.A.1.46.8	402	MFS family permease	Probable MDR pumps.
KAA2283653.1	pfam07690	2.A.1.46.8	392	MFS family permease
KAA2283003.1	pfam07690	2.A.1.46.8	389	MFS family permease
2.A.1.54 Unknown (Archaeal/Bacterial) Major Facilitator-9 (UMF9) Family
KAA2283028.1	pfam07690	2.A.1.54.1	430	MFS family permease	The archaeal uptake permease
2.A.1.59 Unidentified Major Facilitator-10 (UMF10) Family
KAA2283726.1	pfam07690	2.A.1.59.2	405	MFS family permease	Possible drug exporters.
2.A.4 The Cation Diffusion Facilitator (CDF) Family
KAA2283563.1	pfam01545	2.A.4.1.1	342	cobalt-zinc-cadmium efflux system protein	Cd2+, Zn2+, Co2+ efflux permease (also binds Cu2+ and Ni2+)
KAA2283794.1	pfam01545	2.A.4.1.1	336	cobalt-zinc-cadmium efflux system protein
KAA2282953.1	pfam01545	2.A.4.5.5	131	cation diffusion facilitator family transporter	Metal tolerance protein 11, MTP11, of 298 aas and 5 TMSs. In Citrus sinensis, expression is induced by Zn2+ in leaves
	pfam01545	2.A.4.6.1	134	divalent metal cation (Fe/Co/Zn/Cd) transporter	CDF transporter, ZnT9
	COG0053	2.A.4.6.1	185	divalent metal cation (Fe/Co/Zn/Cd) transporter
KAA2282916.1	pfam01545	2.A.4.6.1	315	cation diffusion facilitator family transporter
KAA2283409.1	pfam01545	2.A.4.7.1	539	cation diffusion facilitator family transporter	Zn2+/Cd2+/Hg2+/Fe2+:H+ antiporter, YiiP or FieF
KAA2283227.1	pfam01545	2.A.4.7.10	368	cation diffusion facilitator family transporter	Cobalt/zinc resistance protein B, CzrB
2.A.5 The Zinc (Zn2+)-Iron (Fe2+) Permease (ZIP) Family
KAA2282198.1	pfam02535	2.A.5.5.5	467	zinc transporter ZupT	Zinc transporter ZupT
KAA2278876.1	COG0428	2.A.5.5.6	257	ZIP family zinc transporter	Transports zinc as well as cadmium, cobalt, copper, manganese and nickel.
2.A.7.3 The 10 TMS Drug/Metabolite Exporter (DME) Family
KAA2280205.1	pfam00892	2.A.7.3.22	385	drug/metabolite transporter (DMT)-like permease	Probably exports amino acids and/or other metabolites
KAA2281230.1	pfam00892	2.A.7.3.22	322	drug/metabolite transporter (DMT)-like permease
KAA2281595.1	pfam00892	2.A.7.3.28	352	drug/metabolite transporter (DMT)-like permease
KAA2283562.1	pfam00892	2.A.7.3.80	283	drug/metabolite transporter (DMT)-like permease	Co2+/Ni2+ efflux porter
2.A.7.26 The 4 TMS Small Multidrug Resistance-3 (SMR3) Family
KAA2283004.1	pfam02694	2.A.7.26.2	106	small multidrug resistance family-3 protein	No functional data are available for any of its homologues.
KAA2282894.1	pfam02694	2.A.7.26.3	122	small multidrug resistance family-3 protein
KAA2283655.1	pfam02694	2.A.7.26.4	109	small multidrug resistance family-3 protein
KAA2283654.1	pfam02694	2.A.7.26.4	109	small multidrug resistance family-3 protein
KAA2283005.1	pfam02694	2.A.7.26.4	123	small multidrug resistance family-3 protein
KAA2282895.1	pfam02694	2.A.7.26.4	125	small multidrug resistance family-3 protein
2.A.19 The Ca2+:Cation Antiporter (CaCA) Family
KAA2282922.1	pfam01699	2.A.19.2.1	366	Ca2+:H+ antiporter	Ca2+ (in) + [nH+ or nNa+ (out)] ⇌ Ca2+ (out) + [nH+ or nNa+] (in)
KAA2281943.1	pfam01699	2.A.19.10.1	347	cation:H+ antiporter
2.A.20 The Inorganic Phosphate Transporter (Pit) Family
KAA2280443.1	pfam01384	2.A.20.1.4	334	PiT family inorganic phosphate transporter	Probable low-affinity inorganic phosphate transporter; HPO42- (out) + [nH+ or Na+] (out) → HPO42- (in) + [nH+ or Na+] (in)
2.A.21 The Solute:Sodium Symporter (SSS) Family
KAA2283858.1	pfam00474	2.A.21.6.2	783	SSS family transporter	The major transporter for high-affinity urea transport; solute (out) + nNa+ (out) → solute (in) + nNa+ (in)
2.A.37 The Monovalent Cation:Proton Antiporter-2 (CPA2) Family
KAA2278948.1	pfam00999	2.A.37.1.5	396	CPA2 family monovalent cation:H+ antiporter-2	M+ (in) + nH+ (out) ⇌ M+ (out) + nH+ (in).
KAA2283077.1	pfam00999	2.A.37.2.3	393	CPA2 family monovalent cation:H+ antiporter-2
KAA2283240.1	pfam00999	2.A.37.2.3	404	CPA2 family monovalent cation:H+ antiporter-2
KAA2281629.1	pfam00999	2.A.37.2.7	400	CPA2 family monovalent cation:H+ antiporter-2
KAA2283484.1	pfam00999	2.A.37.2.7	405	Kef-type K+ transport system membrane component KefB
2.A.38 The K+ Transporter (Trk) Family
KAA2280349.1	pfam02386	2.A.38.1.4	636	trk system potassium uptake protein TrkH	Two component K+ transporter, K+ (out) + H+ (out) ⇌ K+ (in) + H+ (in)
2.A.39 The Nucleobase:Cation Symporter-1 (NCS1) Family
KAA2283843.1	pfam02133	2.A.39.1.2	449	putative hydroxymethylpyrimidine transporter CytX	The putative hydroxymethylpyrimidine transporter, CytX; Nucleobase or Vitamin (out) + H+ (out) → Nucleobase or Vitamin (in) + H+ (in)
2.A.45 The Arsenite-Antimonite (ArsB) Efflux Family
KAA2281612.1	pfam03600	2.A.45.2.2	480	Na+/H+ antiporter NhaD/arsenite permease-like protein	Arsenite or Antimonite (in) →Arsenite or Antimonite (out)
KAA2282883.1	pfam03600	2.A.45.2.2	462	Na+/H+ antiporter NhaD/arsenite permease-like protein
2.A.47 The Divalent Anion:Na+ Symporter (DASS) Family
KAA2283503.1	pfam00939	2.A.47.1.11	123	di/tricarboxylate transporter	The Na+ (or Li+):dicarboxylate (2:1) symporter, SdcS, transports succinate, malate and fumarate with similar affiinities; Anion2- (out) + nM+ [Na+ or H+] (out) → Anion2- (in) + nM+ (in)
KAA2283501.1	pfam00939	2.A.47.1.11	57	di/tricarboxylate transporter
KAA2283502.1	COG0471	2.A.47.1.13	61	di/tricarboxylate transporter	The Na+-coupled dicarboxylate (succinate; malate; fumarate) transporter, SdcL; ; Anion2- (out) + nM+ [Na+ or H+] (out) → Anion2-
KAA2282036.1	pfam00939	2.A.47.1.13	528	sodium-dependent dicarboxylate transporter 2/3/5
2.A.55 The Metal Ion (Mn2+-iron) Transporter (Nramp) Family
KAA2282929.1	pfam01566	2.A.55.3.7	427	manganese transport protein	H+-stimulated, divalent metal cation uptake system
2.A.66 The Multidrug/Oligosaccharidyl-lipid/Polysaccharide (MOP) Flippase Superfamily
KAA2279353.1	pfam14667	2.A.66.12.9	833	O-antigen/teichoic acid export membrane protein/polysaccharide pyruvyl transferase WcaK-like protein
2.A.89 The Vacuolar Iron Transporter (VIT) Family
KAA2282038.1	pfam01988	2.A.89.1.3	232	VIT1/CCC1 family predicted Fe2+/Mn2+ transporter	Transport Fe2+
KAA2282999.1	pfam01988	2.A.89.3.9	227	VIT1/CCC1 family predicted Fe2+/Mn2+ transporter
2.A.95 The 6TMS Neutral Amino Acid Transporter (NAAT) Family
KAA2281254.1	pfam01914	2.A.95.1.6	220	multiple antibiotic resistance protein	May be a peptide uptake system
KAA2283150.1	pfam01914	2.A.95.1.6	206	multiple antibiotic resistance protein
2.A.102 The Putative 4-Toluene Sulfonate Uptake Permease (TSUP) Family
KAA2282657.1	pfam01925	2.A.102.4.1	261	hypothetical protein	Sulfur-based compound transport
2.A.108 The Iron/Lead Transporter (ILT) Family
KAA2283884.1	pfam03239	2.A.108.2.1	694	high-affinity iron transporter	The lead (Pb2+) uptake porter, PbrT
KAA2283108.1	pfam03239	2.A.108.2.1	795	high-affinity iron transporter
2.A.123 The Sweet; PQ-loop; Saliva; MtN3 (Sweet) Family
KAA2281250.1	pfam03083	2.A.123.2.12	93	MtN3 and saliva related transmembrane protein	sugars (in) ⇌ sugars (out)
Primary active transporters
3.A.1.1: The Carbohydrate Uptake Transporter-1 (CUT1) Family
KAA2280356.1	pfam00528	3.A.1.1.7	289	ABC-type sugar transport system permease subunit	Maltose/trehalose porter
KAA2280355.1	pfam13416	3.A.1.1.7	452	multiple sugar transport system substrate-binding protein
KAA2280354.1	pfam00005		368	multiple sugar transport system ATP-binding protein	The maltose, maltotriose, mannotetraose (MalE1)/maltose, maltotriose, trehalose (MalE2) porter
KAA2280357.1	pfam00528	3.A.1.1.41	281	ABC-type glycerol-3-phosphate transport system permease component
3.A.1.4 The Hydrophobic Amino Acid Uptake Transporter (HAAT) Family
KAA2280232.1	pfam01094	3.A.1.4.13	725	ABC-type branched-subunit amino acid transport system substrate-binding protein	ABC amino acid transport systems, of unknown specificity, but homologous to the LIV system of hydrophobic amino acid transport,
3.A.1.5 The Peptide/Opine/Nickel Uptake Transporter (PepT) Family
KAA2282733.1	pfam00496	3.A.1.5.1	814	peptide/nickel transport system substrate-binding protein	Oligopeptide porter It transports substrate peptides of 2-5 amino acids with highest affinity for tripeptides. Also transports δ-aminolevulinic acid (ALA).
KAA2282206.1	pfam00005		315	peptide/nickel transport system ATP-binding protein
KAA2282731.1	pfam00528	3.A.1.5.2	492	peptide/nickel transport system permease protein	Dipeptide porter. Also transports δ-aminolevulinic acid (ALA) and heme
KAA2282419.1	pfam00005		325	peptide/nickel transport system ATP-binding protein
KAA2282732.1	pfam00528	3.A.1.5.20	354	peptide/nickel transport system permease protein	5-6 amino acyl oligopeptide transporter AppA-F
3.A.1.6 The Sulfate/Tungstate Uptake Transporter (SulT) Family
KAA2281098.1	pfam00528	3.A.1.6.8	276	molybdate/tungstate transport system permease protein	Molybdate/tungstate transport system, ModABC (WtpABC)
KAA2280482.1	pfam13531	3.A.1.6.8	342	molybdate/tungstate transport system substrate-binding protein
3.A.1.7 The Phosphate Uptake Transporter (PhoT) Family
KAA2279644.1	pfam00528	3.A.1.7.1	306	phosphate transport system permease protein	Phosphate porter, PhoSPstABC.
KAA2279657.1	pfam00528	3.A.1.7.1	333	phosphate transport system permease protein
KAA2279645.1	pfam12849	3.A.1.7.1	366	phosphate ABC transporter phosphate-binding protein
KAA2279643.1	pfam00005		306	phosphate transport system ATP-binding protein
3.A.1.14: The Iron Chelate Uptake Transporter (FeCT) Family
KAA2279557.1	pfam01497	3.A.1.14.17	313	iron complex transport system substrate-binding protein	Heme acquisition ABC uptake transporter, IsdDE
3.A.1.15 Manganese/Zinc/Iron Chelate Uptake Transporter (MZT) Family
KAA2283892.1	pfam00950	3.A.1.15.4	298	manganese/iron transport system permease protein/iron/zinc/copper transport system permease protein	Iron and manganese porter
KAA2283846.1	pfam01297	3.A.1.15.10	338	ABC-type Zn uptake system ZnuABC Zn-binding protein ZnuA	The Mn2+/Zn2+ transporter MntABC
KAA2283845.1	pfam00005		246	ABC-type Mn2+/Zn2+ transport system ATPase subunit
KAA2282856.1	pfam00950	3.A.1.15.11	281	zinc transport system permease protein	The zinc uptake porter
KAA2282857.1	pfam01297	3.A.1.15.11	319	zinc transport system substrate-binding protein
KAA2282136.1	pfam00005		254	zinc transport system ATP-binding protein
3.A.1.17 The Taurine Uptake Transporter (TauT) Family
KAA2279840.1	pfam00528	3.A.1.17.2	274	NitT/TauT family transport system permease protein	Aromatic sulfonate porter
KAA2279877.1	pfam00528	3.A.1.17.2	277	NitT/TauT family transport system permease protein
KAA2279842.1	pfam13379	3.A.1.17.1	381	NitT/TauT family transport system substrate-binding protein	Taurine (2-aminoethane sulfonate) porter
KAA2279552.1	pfam13379	3.A.1.17.1	389	NitT/TauT family transport system substrate-binding protein
KAA2279843.1	pfam13379	3.A.1.17.4	397	NitT/TauT family transport system substrate-binding protein	The taurine uptake system, TauABC
KAA2283363.1	pfam09084	3.A.1.17.4	339	NitT/TauT family transport system substrate-binding protein
KAA2281557.1	pfam09084	3.A.1.17.12	342	NitT/TauT family transport system substrate-binding protein	Sulfonate and sulfonate ester uptake transporter, SsuABC
KAA2279839.1	pfam00005		290	NitT/TauT family transport system ATP-binding protein
KAA2279864.1	pfam00005		261	NitT/TauT family transport system ATP-binding protein
3.A.1.103: The Lipopolysaccharide Exporter (LPSE) Family
KAA2282715.1	pfam01061	3.A.1.103.7	244	ABC-2 type transport system permease protein	ABC-type polysaccharide/polyol phosphate export systems
3.A.1.105 The Drug Exporter-1 (DrugE1) Family
KAA2283333.1	pfam01061	3.A.1.105.3	283	ABC-2 type transport system permease protein	The 4A-4E-O-dideacetyl-chromomycin A3 (biosynthetic precursor of chromomycin) exporter (may also export chromomycin and mithramycin
KAA2283206.1	pfam01061	3.A.1.105.21	271	ABC-type multidrug transport system permease subunit	The substrate in unknown.
KAA2283832.1	pfam00005		308	ABC-2 type transport system ATP-binding protein
KAA2283334.1	pfam00005		332	ABC-2 type transport system ATP-binding protein
KAA2283207.1	pfam00005		342	ABC-2 type transport system ATP-binding protein
3.A.1.122 The Macrolide Exporter (MacB) Family
KAA2283612.1	pfam02687	3.A.1.122.27	422	putative ABC transport system permease protein	Function unknow, could be Macrolide exporter
KAA2283571.1	pfam02687	3.A.1.122.27	417	putative ABC transport system permease protein
KAA2281937.1	pfam02687	3.A.1.122.27	448	putative ABC transport system permease protein
KAA2283666.1	pfam00005		231	putative ABC transport system ATP-binding protein
KAA2283660.1	pfam00005		230	putative ABC transport system ATP-binding protein
3.A.2 The H+- or Na+-translocating F-type, V-type and A-type ATPase (F-ATPase) Superfamily
KAA2280223.1	KO:K02117	3.A.2.3.2	588	V/A-type H+-transporting ATPase subunit A	The A1A0-ATP synthase, can use Na+ or H+ to synthesize ATP
KAA2280224.1	KO:K02118	3.A.2.3.2	467	V/A-type H+-transporting ATPase subunit B
KAA2280221.1	KO:K02119	3.A.2.3.2	357	V/A-type H+-transporting ATPase subunit C
KAA2280225.1	KO:K02120	3.A.2.3.2	221	V/A-type H+-transporting ATPase subunit D
KAA2280222.1	KO:K02122	3.A.2.3.2	111	V/A-type H+-transporting ATPase subunit F
KAA2280269.1	KO:K02123	3.A.2.3.2	672	V/A-type H+-transporting ATPase subunit I
KAA2280268.1	KO:K02124	3.A.2.2.1	89	V/A-type H+-transporting ATPase subunit K	H+-translocating A-type ATPase
3.A.3.5 The P-type ATPase (P-ATPase) Super Family
KAA2282928.1	pfam00122	3.A.3.5.7	742	Cu+-exporting ATPase	Cu+-Ag+-ATPase (efflux), CopA; nMe1 (out) + mMe2 (in) + ATP → nMe1 (in) + mMe2 (out) + ADP + Pi.
KAA2283579.1	pfam00122	3.A.3.5.15	743	Cu+-exporting ATPase	Copper sensitivity (uptake) ATPase; nMe1 (out) + mMe2 (in) + ATP → nMe1 (in) + mMe2 (out) + ADP + Pi.
Incompletely characterized transport systems
9.B.20 The Putative Mg2+ Transporter-C (MgtC) Family
KAA2283392.1	pfam02308	9.B.20.1.5	156	putative Mg2+ transporter-C (MgtC) family protein	MgtC is required for optimal growth in Mg2+ deprived media
9.B.27. The DedA or YdjX-Z (DedA) Family
KAA2283787.1	pfam09335	9.B.27.1.5	243	membrane protein DedA with SNARE-associated domain	Maintain the membrane proton motive force.
KAA2282824.1	pfam09335	9.B.27.2.5	218	membrane protein DedA with SNARE-associated domain
KAA2280123.1	pfam09335	9.B.27.2.5	180	membrane protein DedA with SNARE-associated domain
9.B.62 The Copper Resistance (CopD) Family
KAA2281209.1	pfam05425	9.B.62.2.1	549	putative copper export protein	Copper resistance protein, CopC
KAA2282498.1	pfam04234	9.B.62.2.2	143	methionine-rich copper-binding protein CopC	Copper resistance protein CopCD
KAA2279604.1	pfam05425	9.B.62.2.3	491	putative copper export protein	Copper resistance D domain protein, CopD
KAA2280450.1	pfam04234	9.B.62.2.4	257	methionine-rich copper-binding protein CopC	Copper resistance protein CopCD
KAA2283341.1	pfam05425	9.B.62.5.1	166	uncharacterized membrane protein	Uncharacterized protein
9.B.69 The Putative Cobalt Transporter (CbtAB) Family
KAA2280455.1	pfam09489	9.B.69.1.1	72	hypothetical protein	The putative cobalt transporter CbtAB
KAA2278941.1	pfam09489	9.B.69.1.1	72	hypothetical protein
Uncharacterized transporters
	COG1757		48	Na+/H+ antiporter NhaC
KAA2282783.1	COG0795		202	lipopolysaccharide export LptBFGC system permease protein LptF
KAA2280257.1	COG0474		109	magnesium-transporting ATPase (P-type)
KAA2282468.1	COG0530		118	Ca2+/Na+ antiporter
KAA2280243.1	COG1178		70	ABC-type Fe3+ transport system permease subunit
KAA2279362.1	COG3263		124	NhaP-type Na+/H+ and K+/H+ antiporter
KAA2282088.1	COG0477		430	MFS family permease
KAA2279879.1	COG2443		51	protein transport protein SEC61 subunit gamma-like protein
KAA2281252.1	pfam06150		84	cation transport regulator
KAA2282075.1	COG0474		105	magnesium-transporting ATPase (P-type)
KAA2279237.1	COG5478		84	low affinity Fe/Cu permease
KAA2278709.1	COG2978		114	p-aminobenzoyl-glutamate transporter AbgT
KAA2283163.1	COG2978		80	p-aminobenzoyl-glutamate transporter AbgT
KAA2283163.1	COG0628		80	predicted PurR-regulated permease PerM
KAA2283194.1	COG0628		111	predicted PurR-regulated permease PerM
KAA2283402.1	COG0628		111	predicted PurR-regulated permease PerM
KAA2280257.1	pfam07690		109	magnesium-transporting ATPase (P-type)
KAA2282952.1	pfam01545		165	divalent metal cation (Fe/Co/Zn/Cd) transporter
KAA2281211.1	pfam04234		101	methionine-rich copper-binding protein CopC
KAA2280456.1	pfam09490		241	hypothetical protein

### Sheet: Table S7 CAZy
NCBI Accession number	Family	CAZy TAX_ID	Length (aa)	Annotation
Glycoside Hydrolases (GHs)
KAA2283732.1	pfam00150	GH5(23-313)	341	hypothetical protein
KAA2283428.1	pfam02156	GH26(141-355)	391	beta-mannanase
KAA2283355.1	pfam09261	GH38(21-275)	922	alpha-mannosidase
KAA2281088.1	pfam03200	GH63(33-475)	481	hypothetical protein
KAA2281599.1	pfam01204	GH63(40-459)	466	hypothetical protein
KAA2283552.1	pfam04041	GH130(9-321)	327	predicted GH43/DUF377 family glycosyl hydrolase
GlycosylTransferases (GTs)
KAA2278895.1	pfam04101	GT1	392	UDP:flavonoid glycosyltransferase YjiC (YdhE family)
KAA2279346.1	pfam00535	GT2_Glycos_transf_2(5-168)	257	glycosyltransferase involved in cell wall biosynthesis
KAA2282706.1	pfam00535	GT2_Glycos_transf_2(8-143)	293	glycosyltransferase involved in cell wall biosynthesis
KAA2280370.1	pfam00535	GT2_Glycos_transf_2(12-137)	245	glycosyltransferase involved in cell wall biosynthesis
KAA2283243.1	pfam00535	GT2_Glycos_transf_2(21-164)	407	dolichol-phosphate mannosyltransferase
KAA2280049.1	pfam00535	GT2_Glycos_transf_2(28-199)	415	glycosyltransferase involved in cell wall biosynthesis
KAA2279533.1	pfam00535	GT2_Glycos_transf_2(92-266)	492	hyaluronan synthase
KAA2283425.1	pfam13641	GT2_Glyco_tranf_2_3(96-313)	440	cellulose synthase/poly-beta-1,6-N-acetylglucosamine synthase-like glycosyltransferase
KAA2282745.1	pfam13632	GT2	462	hypothetical protein
KAA2279556.1	pfam00535	GT2	279	dolichol-phosphate mannosyltransferase
KAA2279352.1	pfam13439	GT4(182-328)	358	glycosyltransferase involved in cell wall biosynthesis
KAA2281615.1	pfam00534	GT4(252-374)	459	glycosyltransferase involved in cell wall biosynthesis
KAA2283553.1	pfam13439	GT4	442	glycosyltransferase involved in cell wall biosynthesis
KAA2279751.1	pfam00534	GT4(233-352)	420	glycosyltransferase involved in cell wall biosynthesis
KAA2280215.1	pfam09488	GT55(7-390)	400	mannosyl-3-phosphoglycerate synthase
KAA2283210.1	pfam09488	GT55(7-391)	404	mannosyl-3-phosphoglycerate synthase
KAA2283767.1	pfam02516	GT66(21-722)	948	dolichyl-diphosphooligosaccharide--protein glycosyltransferase
KAA2283215.1	pfam13231	GT83(18-377)	552	hypothetical protein
KAA2283217.1	pfam07995	GT83(111-386)	989	glucose/arabinose dehydrogenase
Carbohydrate Esterases (CEs)
KAA2280828.1	pfam00756	CE1(25-310)	329	enterochelin esterase-like enzyme
KAA2283490.1	pfam01522	CE4(58-187)	339	peptidoglycan/xylan/chitin deacetylase (PgdA/CDA1 family)
KAA2281184.1	pfam07859	CE10(119-355)	358	acetyl esterase/lipase
KAA2282944.1	pfam02585	CE14(4-107)	232	LmbE family N-acetylglucosaminyl deacetylase
KAA2279527.1	pfam02585	CE14	214	LmbE family N-acetylglucosaminyl deacetylase
Auxiliary Activities (AAs)
KAA2282074.1	pfam03358	AA6(7-206)	210	NAD(P)H dehydrogenase (quinone)
Carbohydrate-Binding Modules (CBMs)
KAA2283801.1	pfam00754	CBM32(109-224)+CBM32(274-389)	679	hypothetical protein

### Sheet: Table S8 Polyamine exporters
TCDB ID	UniProt Accession number	NCBI Accession number	Origanism	Length (aa)	Function in TCDB
Verified polyamine exporters
2.A.1.2.43	P38227		Saccharomyces cerevisiae	689	exports polyamines, quinidine, barban, cisplatin and bleomycin
2.A.1.2.64	Q12256		Saccharomyces cerevisiae	659	Polyamine exporter 4
2.A.1.2.66	Q06451		Saccharomyces cerevisiae	622	Polyamine exporter 3
2.A.1.2.67	P53283		Saccharomyces cerevisiae	614	Polyamine exporter 2
2.A.1.3.74	Q8NMG4		Corynebacterium glutamicum	494	Exports L-lysine, L-arginine, L-citrulline, the diamine/polyamine, putrescine, cadaverine, and possibly spermdine and spermine
2.A.3.2.1	P0AAF1		Escherichia coli	439	Putrescine:ornithine antiporter for putrescine export; putrescine:H+ symporter for uptake
2.A.3.10.2	P19145		Saccharomyces cerevisiae	602	General amino acid permease (all L-amino acids and some D-amino acids as well as β-alanine, polyamines and GABA)
2.A.3.10.19	P38090		Saccharomyces cerevisiae	596	high affinity polyamine (spermidine > putrescine)/carnitine, low affinity amino acid transporter
2.A.3.4.5	P36029		Saccharomyces cerevisiae	618	The polyamine (putrescine > spermidine > spermine) exporter
2.A.7.1.9	P69210		Escherichia coli	109	export of spermidine and putrescine, and confers resistance to deoxycholate and SDS
2.A.7.1.9	P69213		Escherichia coli	121	export of spermidine and putrescine, and confers resistance to deoxycholate and SDS
DME family in AOA
2.A.7.3.11	A0A484ICR9		Ca. Nitrosocosmicus franklandus C13	334	unknown function
2.A.7.3.22	A0A5B2YX50		Ca. Nitrosocosmicus agrestis SS	385	Probably exports amino acids and/or other metabolites
	A0A5B2Z1X2		Ca. Nitrosocosmicus agrestis SS	322
		WP_148686549.1	Ca. Nitrosocosmicus exaquare G61	364
		WP_148687281.1	Ca. Nitrosocosmicus exaquare G61	325
	A0A484I7F9		Ca. Nitrosocosmicus franklandus C13	359
2.A.7.3.28	A0A5B2Z178		Ca. Nitrosocosmicus agrestis SS	352	Uncharacterized transporter
	A0A484IFY5		Ca. Nitrosocosmicus franklandus C13	351
	A0A0N7HBJ4		Ca. Nitrosocosmicus oleophilus MY3	340
2.A.7.3.29	A0A0N7HC51		Ca. Nitrosocosmicus oleophilus MY3	344	Uncharacterized transporter
2.A.7.3.59	F9CX52		Ca. Nitrosoarchaeum koreensis MY1	356	Uncharacterized protein
2.A.7.3.63	A9A173		Nitrosopumilus maritimus SCM1	333	Uncharacterized protein
	K0IG86		Ca. Nitrososphaera gargensis Ga9.2	299
2.A.7.3.80	A9A2P9		Nitrosopumilus maritimus SCM1	293	Co2+/Ni2+ efflux porter
	A0A060HGQ9		Nitrososphaera viennensis EN76	313
	A0A5B2Z8N5		Ca. Nitrosocosmicus agrestis SS	283
		WP_148685430.1	Ca. Nitrosocosmicus exaquare G61	294
		WP_148686797.1	Ca. Nitrosocosmicus exaquare G61	304
	A0A128A268		Ca. Nitrosotalea devanaterra ND1	299
		WP_100181858.1	Ca. Nitrosotenuis aquariensis AQ6f	315

### Sheet: Table S9 Primers
Application	Target	NCBI Accession number	Primer	Sequence	Reference
qPCR	16S rRNA		SS16S-1F	GCGCGAAACCTCTGCAATAG	Liu et al., 2019
			SS16S-1R	CCCAATAAACGTCCCGACCA
	Ammonia monooxygenase subunit A	KAA2280760.1	amoA_F1	TGCTGGTAGCAGACCCATTG	This study
			amoA_R1	GGCTCCTAACGCTACAGGAC
	Ammonium transporter	KAA2283789.1	amt_F1	TCCCCTTTAGCGACTCCGTA
			amt_R1	ACCCAACTGAGCTAACCAGC
	Carbamoylphosphate synthase large subunit	KAA2280047.1	CPSL_F1	AGATGGGTTGGTGTGCAACT
			CPSL_R1	TTTCGTAACTGCGCCTCCTT
	Ornithine carbamoyltransferase	KAA2280789.1	OTC_F1	CCGACGTGGTGGTTACTGAT
			OTC_R1	CTCAGCTTCGCTCCAGACAA
	Argininosuccinate synthase	KAA2282756.1	ASS_F1	GGTCATATCGTGTGGTGGGG
			ASS_R1	AACCCGATGGCAAGTCTCTG
	Argininosuccinate lyase	KAA2279101.1	ASL_F1	AAGGTCTCGCAACGATCAGG
			ASL_R1	ACTGCTCCCACCTATTGCAC
	Arginine decarboxylase.	KAA2281241.1	ADC_F1	GGCCAGACCGGTTGATGATA
			ADC_R1	ACAGTGGTCCATAAGCCATCC
	Agmatinase	KAA2282825.1	AUH1_F1	GCTTTTGCACCTGGCGTATC
			AUH1_R1	ATCCATTCCCACAATGCCCA
		KAA2279135.1	AUH2_F1	CACTGGAACACCGGAACCTT
			AUH2_R1	GGCCAATGCGCCTTCTCTAT
	Deoxyhypusine synthase.	KAA2283768.1	DHS1_F1	GTCGACTGGAAATCGAGGCA
			DHS1_R1	AACTTCGGATGGTGCTGCTT
		KAA2283769.1	DHS2_F1	TGGAGGTGTGCCCAAAAACT
			DHS2_R1	CCTGAAGTGTTGCCCCTGAT
	Putrescine aminotransferase	KAA2282811.1	PA_F1	CATTGGGATGTGGAGCCTGA
			PA_R1	TTTCCCCACCTTGCTCGAAT
	Glutamate dehydrogenase	KAA2282149.1	GDH1_F1	GGACCATACACTGACGTCCC
			GDH1_R1	TCCGTCCAAGAGATCCACCT
		KAA2283144.1	GDH2_F1	GACGAATGGGGTCCCGAAAA
			GDH2_R1	TCCAGGGCCTGTAGATGTGT
	Glutamine synthetase	KAA2282955.1	GS1_F2	TTCGTTTTGGGGTCCAGAGG
			GS1_R2	ATTTCACACTGTCCAGCCGT
		KAA2283030.1	GS2_F1	TTCCTACGCCGAATTGAGCC
			GS2_R1	ACAGGTGCTTCGAATCCAGG
	β-carbonic anhydrase	KAA2279836.1	CA_β_F1	GCATGTATGGACGCTCGACT
			CA_β_R1	TAGCAATTCCTCCGGCGTTT
	γ-carbonic anhydrase-CamH	KAA2281433.1	CA_γ1_F1	AGAAAAGGTGCTAGTCGCCC
			CA_γ1_R1	CTACCCCGTCCTGCATGTTT
	γ-carbonic anhydrase-Cam	KAA2283646.1	CA_γ2_F1	ATTCCGTAACGTTGCATGGC
			CA_γ2_R1	GCCACTATAGACCACTGCCC
	putative polyamine exporter 2.A.7.3.28	KAA2281595.1	DME1_F1	GCTTTGGCGATTTGGAAGCA
			DME1_R1	AGGCCGGCAACAAACATAGA
	Co2+/Ni2+ exporter 2.A.7.3.80	KAA2283562.1	DME2_F1	GTCACTAATCGGCGGAGCAA
			DME2_R1	ATCCGGCGAATCCACCTAGA
	putative polyamine exporter 2.A.7.3.22	KAA2280205.1	DME3_F2	GGCTGCAGGGTCGATTTACT
			DME3_R2	AGCTTACTCCCGCAAGCATT
	putative polyamine exporter 2.A.7.3.22	KAA2281230.1	DME4_F1	GGGACTGTTGACTTGGGGTG
			DME4_R1	CCCCCTGACCAACTAAGGGT
References
Liu, L., Li, S., Han, J., Lin, W., and Luo, J. (2019) A Two-Step Strategy for the Rapid Enrichment of Nitrosocosmicus-Like Ammonia-Oxidizing Thaumarchaea. Front Microbiol 10: 1–10.

### Sheet: Table S10 Metabolites of MS
Analytes	Q1 (m/z)	Q3 (m/z)	Declustering potential (V)	Collision energy (V)	Collision cell exit potential (V)
putrescine	89.1	55.2	31	28	9
cadaverine	103.1	86.1	42	13	16
spermidine	146.2	72.2	51	19	13
spermine	203.2	112.2	70	25	21
